# Conserved enhancer logic controls the notochord expression of vertebrate *Brachyury*

**DOI:** 10.1101/2023.04.20.536761

**Authors:** Cassie L. Kemmler, Jana Smolikova, Hannah R. Moran, Brandon J. Mannion, Dunja Knapp, Fabian Lim, Anna Czarkwiani, Viviana Hermosilla Aguayo, Vincent Rapp, Olivia E. Fitch, Seraina Bötschi, Licia Selleri, Emma Farley, Ingo Braasch, Maximina Yun, Axel Visel, Marco Osterwalder, Christian Mosimann, Zbynek Kozmik, Alexa Burger

## Abstract

The cell type-specific expression of key transcription factors is central to development. Brachyury/T/TBXT is a major transcription factor for gastrulation, tailbud patterning, and notochord formation; however, how its expression is controlled in the mammalian notochord has remained elusive. Here, we identify the complement of notochord-specific enhancers in the mammalian *Brachyury/T/TBXT* gene. Using transgenic assays in zebrafish, axolotl, and mouse, we discover three *Brachyury*-controlling notochord enhancers *T3, C*, and *I* in human, mouse, and marsupial genomes. Acting as Brachyury-responsive, auto-regulatory shadow enhancers, deletion of all three enhancers in mouse abolishes Brachyury/T expression selectively in the notochord, causing specific trunk and neural tube defects without gastrulation or tailbud defects. Sequence and functional conservation of *Brachyury*-driving notochord enhancers with the *brachyury/tbxtb* loci from diverse lineages of fishes dates their origin to the last common ancestor of jawed vertebrates. Our data define the enhancers for *Brachyury/T/TBXTB* notochord expression as ancient mechanism in axis development.
