## Supplemental Data Files for "Conserved enhancer logic controls the notochord expression of vertebrate *Brachyury*": Supplemental Table 1 Genomic features of the human enhancer elements.xlsx

### Sheet: human enhancers
name	length in bp	location relative to TS	ATAC seq peak U-CH2/ MUGCHOR	T ChIP seq peak hESCs	T ChIP seq peak U-CH1	conserved in mouse	conserved in Monodelphis
T3	409	+76364	no/minor	yes	yes	yes	yes
K	337	+33390	no	no	no	no	yes
J	412	+28997	no	yes	no	yes	yes
C	1544	+26511	yes	yes	yes	yes	yes
I	604	-47048	yes	yes	yes	yes	yes
L	344	-49561	yes	no	no	no	yes
