## Supplemental Data Files for "Conserved enhancer logic controls the notochord expression of vertebrate *Brachyury*": Supplemental Table 2 Reporter activity.xlsx

### Sheet: Zebrafish
Species	Enhancer	minimal promoter	Integration	Total embryos	# embryos with notochord mApple +transgenesis marker (Fig. 2)	# embryos with notochord mCerulean + ubi:mCherry	# of embryos with ubi:mCherry only	Result	%
Human	T3	mouse beta-globin	Tol2	61		32	29	positive	52.459
Human	T3	mouse beta-globin	Tol2	58	42
Human	T3delTbox	mouse beta-globin	Tol2	113	6
Human	K	mouse beta-globin	Tol2	68		0	68	negative	0
Human	J	mouse beta-globin	Tol2	63		0	63	negative	0
Human	C	mouse beta-globin	Tol2	227		155	72	positive	68.2819
Human	Cshort	mouse beta-globin	Tol2	103		55	no co-injection with mcherry	positive	53.3981
Human	Cshort	mouse beta-globin	Tol2	57	39
Human	CshortdelTbox	mouse beta-globin	Tol2	50	28
Human	I	mouse beta-globin	Tol2	117		76	41	positive	64.9573
Human	I	mouse beta-globin	Tol2	79	62
Human	IdelTbox	mouse beta-globin	Tol2	41	1
Human	L	mouse beta-globin	Tol2	254		0	254	negative	0
Mouse	T1	mouse beta-globin	Tol2	79		0	79	negative	0
Mouse	T3	mouse beta-globin	Tol2	67		46	21	positive	68.6567
Mouse	J	mouse beta-globin	Tol2	98		0	98	negative	0
Mouse	C	mouse beta-globin	Tol2	88		0	88	negative	0
Mouse	Cinverted	mouse beta-globin	Tol2	120		0	120	negative	0
Mouse	Tstreak	mouse beta-globin	Tol2	102		0	23	negative	0
Mouse	I	mouse beta-globin	Tol2	66		61	5	positive	92.4242
Mouse	Iinverted	mouse beta-globin	Tol2	49		23	26	positive	46.9388
Mouse	T5	mouse beta-globin	Tol2	98		0	98	negative	0
Monodelphis	T3	mouse beta-globin	Tol2	62		47	15	positive	75.8065
Monodelphis	C	mouse beta-globin	Tol2	184		142	42	positive	77.1739
Monodelphis	I	mouse beta-globin	Tol2	97		74	23	positive	76.2887
Spotted gar	T3	mouse beta-globin	Tol2	54		39	15	positive	72.2222
Spotted gar	C	mouse beta-globin	Tol2	92		0	92	negative	0
Spotted gar	I	mouse beta-globin	Tol2	122		82	40	positive	67.2131
Zebrafish	T3	mouse beta-globin	Tol2	160		122	38	positive	76.25
Zebrafish	I	mouse beta-globin	Tol2	117		81	36	positive	69.2308

### Sheet: Axolotl
Species	Enhancer	minimal promoter	Integration	Total embryos	Notochord	Result	Posterior notochord	Muscle	Heart	Blood cells	Limb	Scattered	Peritoneum
Human	T3	mouse beta-globin	Tol2	47	23	positive	5	24	13	7	8	5	2
Human	C	mouse beta-globin	Tol2	16	14	positive	0	0	0	0	0	0	2
Human	I	mouse beta-globin	Tol2	3	3	positive	0	0	0	0	0	0	0

### Sheet: Mouse
Species	Enhancer	minimal promoter	Integration	# of transgenic embryos	n= # embryos with notochord expression/# transgenic embryos (excluding single insertions)	n= # embryos with notochord expression/# of H11 tandems only	Result
Human	T3	mouse sonic hedgehog (shh)	H11	8	n=3/4	n=3/3	positive
Human	C	mouse sonic hedgehog (shh)	H11	6	n=4/5	n=2/2	positive
Human	I	mouse sonic hedgehog (shh)	H11	7	n=5/7	n=5/5	positive
Mouse	T3	mouse sonic hedgehog (shh)	H11	4	n=3/4	n=2/2	positive
Mouse	C	mouse sonic hedgehog (shh)	H11	3	n=0/3	n=0/2	negative
Mouse	I	mouse sonic hedgehog (shh)	H11	4	n=4/4	n=4/4	positive
Monodelphis	T3	mouse sonic hedgehog (shh)	not tested	-	-	-	-
Monodelphis	C	mouse sonic hedgehog (shh)	H11	10	n=0/4	n=0/4	negative
Monodelphis	I	mouse sonic hedgehog (shh)	H11	11	n=0/11	n=0/7	negative

### Sheet: Ciona
Species	Enhancer	minimal promoter	Integration	Total embryos examained	notochord expression	Result
Human	T3	Ciona forkhead (fkh)	electroporation	150	0	negative
Human	C	Ciona forkhead (fkh)	electroporation	150	0	negative
Human	I	Ciona forkhead (fkh)	electroporation	150	0	negative
Mouse	T3	Ciona forkhead (fkh)	electroporation	150	0	negative
Mouse	C	Ciona forkhead (fkh)	electroporation	150	0	negative
Mouse	C	Ciona forkhead (fkh)	electroporation	150	0	negative
Monodelphis	T3	Ciona forkhead (fkh)	electroporation	150	0	negative
Monodelphis	C	Ciona forkhead (fkh)	electroporation	150	119 (entire notochord)	positive
Monodelphis	I	Ciona forkhead (fkh)	electroporation	150	0	negative
-	-	Ciona forkhead (fkh)	electroporation	150	0	negative
