## Supplemental Data Files for "Conserved enhancer logic controls the notochord expression of vertebrate *Brachyury*": Supplemental Table 3 Genomic coordinates and primer sequences .xlsx

### Sheet: summary
Species	Element	Genome version	Location	primer fwd	primer rev	length in bp	in Ciona reporter assays, the element is	Ciona reporter contructs cloned by	in Axolotl reporter assays, the element is	in Zebrafish reporter assays, the element is	Zebrafish/Axolotl reporter constructs cloned by	in Mouse reporter assays, the element is	Mouse reporter constructs cloned by
Human (hs)	hs_T3	hg38	chr6:166244611-166245019	TCTACGCTTCATTGTCCT	CCCTTCTGATCATTGCTTT	409	negative	FL	active	active	HM	active	VR
	hs_K	hg38	chr6:166201709-166202045	CACACTGATCCCTGACATGC	GGCTCCTGAATCATTTCTGC	337	-		-	negative	AB	-
	hs_J	hg38	chr6:166197241-166197652	CAAGAGACACCCTCCGAT	CAGAAACCAACCAGCCCA	412	-		-	negative	AB	-
	hs_C	hg38	chr6:166193623-166195166	GGTAAAGTTGGACTAGTGATGA	GAAACAGCAAGGACAAGAATGA	1544	negative	FL	active	active	AB	active	BM
	hs_Cshort	hg38	chr6:166194086-166194500	GCTACCTAGTGGGGAAACGCC	CCTCATACACGATCCATACA	415	-		-	active	AB	-
	hs_fragI	hg38	chr6:166121608-166122211	TCTCAAACCGTTTTCCCCAATG	CATGCTGCTTTCCTGTTAAAGA	604	negative	FL	active	active	AB	active	BM
	hs_L	hg38	chr6:166119095-166119438	CTCGCTATGTCTTTACTTTC	TTAATCATTGTGCTGGGG	344	-		-	negative	AB	-
Mouse (mm)	mm_T1	mm10	chr17:8388646-8390008	GCTGTAAGGACAAGAAGG	GTGGCCTATGAACTAACAATG	1363	-		-	negative	HM	-
	mm_T3	mm10	chr17:8395859-8397354	CTACCACTAAACCCATAGG	CTGGCAAAGGTCAATGGG	1496	negative	FL	-	active	HM	active	VR
	mm_J	mm10	chr17:8414259-8414808	CCTGTTAAAATGCCCTGT	GAAGTTCTGAGGGAAGTG	550	-		-	negative	AB	-
	mm_C	mm10	chr17:8416977-8417336	TCCTCTGAAATCCATGCCACTT	ACAAAATACCTCCCATCCCAGC	360	negative	FL	-	negative	AB	negative	BM
	mm_Tstreak	mm10	chr17:8433880-8434528	CCGCGGGGCAAAGTCGCAGG	TCCCGCCACCCTCTCCACCT	649	-		-	negative	HM	-
	mm_I	mm10	chr17:8447788-8448149	TCCCAAACAGAGACAAAGGTCC	CCAGCAAATACAAATCACCGTG	362	negative	FL	-	active	AB	active	BM
	mm_T5	mm10	chr17:8463202-8463985	CACACATTTGTAACCCAG	GGTACCTTTAACTCCACG	784	-			negative	HM	-
Monodelphis (md)	md_T3	mondom5	chr2:450049685-450050305	GTGCATTTGGGTTTCATC	ACAGGCTATGAAAAGGGA	621	negative	FL	-	active	HM	-
	md_C	mondom5	chr2:449998276-449998667	GGAGAAAGGCTGTGAAAAGACA	GGCAAGCTGAAGTAAAAGAAAA	392	active	FL	-	active	AB	negative	BM
	md_I	mondom5	chr2:449942705-449943160	GAATGTTCTAAGACTGAAGGTA	CTGAGGTACACTCTTGTTACTT	456	negative	FL	-	active	CK/AB	negative	BM
Spotted gar (lo)	lo_T3	LepOcu1	chrLG16:15114682-15115813	TTCAATTTTCAACAGCATTG	CCCTTTCACGTTAGAAAATTTG	1132	-		-	active	CK	-
	lo_C	LepOcu1	chrLG16:15108747-15109464	GTCTCTCCAACAGGACTCTCG	TTAATTCACATTTTATCCTTG	718	-		-	negative	CK	-
	lo_I	LepOcu1	chrLG16:15095167-15095637	TATTTTTTTCCAACCGTGG	TCGGGGTTATTCCTACAGACC	471	-		-	active	CK	-
Zebrafish (dr)	dr_T3	danRer11	chr13:4425688-4426329	AGTAGCCAGCATTCGAAG	GTCACCATTCACTGCCATT	642	-		-	active	CK	-
	dr_I	danRer11	chr13:4458073-4458357	TGCACCTCGTGCATACC	GGTTGAATGTTAGATATAATAAGC	285	-		-	active	CK/HM	-
ACGTACGTACGT: primer sequence used for TA cloning into pE5'
In bold and underlined: full primer sequence used for Gibson cloning
all primer sequences relative to + strand
negative = no expression; active = expression in the notochord; - = not tested
Reporter constructs were the same in zebrafish and Axolotl reporter assays, but different in Ciona and mouse assays.
