## Supplemental Data Files for "Conserved enhancer logic controls the notochord expression of vertebrate *Brachyury*": Supplemental Table 4 Tbxtb enhancer conservation.xlsx

### Sheet: TBXT T3
Taxon		Chain	Species	Location	Genome Version	NCBI Genome Accesion	Ensembl Version
Mammals		-	Human	6:166244611-166245019	GRCh38	GCA_000001405.28	Ensembl Release 104 (May 2021)
		-	Mouse	17:8614691-8616186	GRCm39	GCA_000001635.9	Ensembl Release 104 (May 2021)
		-	Opossum	2:450049685-450050305	ASM229v1	GCA_000002295.1	Ensembl Release 104 (May 2021)
Reptiles + Birds		human ->	Painted Turtle	KK083002:3572396-3572794	Chrysemys_picta_bellii-3.0.3	GCA_000241765.2	Ensembl Release 104 (May 2021)
		human -> painted turtle ->	Zebrafinch	3:74481627-74482176	bTaeGut1_v1.p	GCA_003957565.2	Ensembl Release 104 (May 2021)
		human -> painted turtle ->	Chicken	3:43009389-43010082	GRCg6a	GCA_000002315.5	Ensembl Release 104 (May 2021)
		human -> painted turtle ->	Australian Saltwater Crocodile	MDVP01000061:106940099-106940706	CroPor_comp1	GCA_001723895.1	Ensembl Release 104 (May 2021)
		human -> painted turtle ->	Bearded Dragon	CEMB01031415:1419104-1419803	pvi1.1	GCA_900067755.1	Ensembl Release 104 (May 2021)
		human -> painted turtle ->	Green Anole	GL343461:666109-666737	AnoCar2.0v2	GCA_000090745.2	Ensembl Release 104 (May 2021)
		human -> painted turtle ->	Mainland Tiger Snake	ULFQ01000071:1174027-1174746	TS10Xv2-PRI	GCA_900518725.1	Ensembl Release 104 (May 2021)
		human -> painted turtle -x	Tuatara	not found	ASM311381v1	GCA_003113815.1	Ensembl Release 104 (May 2021)
Amphibians		human -> painted turtle ->	Xenopus tropicalis	5:58590017-58590572	Xenopus_tropicalis_v9.1	GCA_000004195.3	Ensembl Release 104 (May 2021)
		human -> painted turtle ->	Asiatic Toad	4:352647806:352648327	ASM1485885v1	GCA_014858855.1	Ensembl Rapid Release
		human -> painted turtle ->	Axolotl	chr4q:169791355-169791845	AmbMex60DD	GCA_002915635.3	NCBI
Lobe-finned fishes		human -> gar ->	Coelacanth	JH126721:1181057-1182021	LatCha1	GCA_000225785.1	Ensembl Release 104 (May 2021)
			Lungfish	to be done
Ray-finned fishes	Polypteriforms	human -> gar ->	Reedfish	15:63666815-63667883	fErpCal1.1	GCA_900747795.2	Ensembl Release 104 (May 2021)
	Acipenseriforms	human -> gar ->	Sterlet (x2)	CACTIF010000209:77100667-77101180	fAciRut3.1_paternal_haplotype	GCA_902713435.1	Ensembl Rapid Release
		human -> gar ->		CACTIF010000188:67459812-67460259	fAciRut3.1_paternal_haplotype	GCA_902713435.1	Ensembl Rapid Release
	Holosteans	human ->	Spotted Gar	LG16:15114682-15115813	LepOcu1	GCA_000242695.1	Ensembl Release 104 (May 2021)
			Bowfin	Aca_scaf_23:17083633-17084532	AmiCal1	GCA_017591415.1	N/A (Braasch Lab)
Teleost fishes	Elopomorphs	human -> gar -x	European Eel	not found	fAngAng1.pri	GCA_013347855.1	Ensembl Rapid Release
	Osteoglossomorphs	human -> gar -> goldfish -> P.kingsleyae	Arowana	8:1974507-197488	fSclFor1.1	GCA_900964775.1	Ensembl Release 104 (May 2021)
		human -> gar -> goldfish ->	P.kingsleyae	PGUA01000195:403632-404116	PKINGS_0.1	GCA_002872115.1	Ensembl Release 104 (May 2021)
	Clupeocephalans
	Ostariophysi/Gymnotiforms	human -> gar -> goldfish ->	Electric Eel	RBHW02000017:1422279-1422576	Ee_SOAP_WITH_SSPACE	GCA_003665695.2	Ensembl Release 104 (May 2021)
	Ostariophysi/Siluriforms	human -> gar -> goldfish ->	Channel Catfish	3:29214743-29215411	IpCoco_1.2	GCA_001660625.1	Ensembl Release 104 (May 2021)
	Ostariophysi/Characiforms	human -> gar -> goldfish ->	Mexican Tetra	25:43938868-43939300	Astyanax_mexicanus-2.0	GCA_000372685.2	Ensembl Release 104 (May 2021)
	Ostariophysi/Cypriniforms	human -> gar -> goldfish ->	Common Carp (x2)	LN591869:698943-699609	common_carp_genome	GCA_000951615.2	Ensembl Release 104 (May 2021)
		human -> gar ->	Goldfish (x2)	38:20176323-20176873	ASM336829v1	GCA_003368295.1	Ensembl Release 104 (May 2021)
					GRCz11	GCA_000002035.4	Ensembl Release 104 (May 2021)
		human -> gar -> goldfish ->	Zebrafish	13:4425834-4426179
	Otomorpha/Clupeiforms	human -> gar -> goldfish ->	Herring	13:27359405-27359904	Ch_v2.0.2	GCA_900700415.1	Ensembl Release 104 (May 2021)
	Neoteleostei/Perciforms	human -> gar -> goldfish ->	Stickleback	groupVI:6251872-6252592	BROAD S1		Ensembl Release 104 (May 2021)
	Neoteleostei/Tetraodontiforms	human -> gar -> goldfish -> stickleback	Tetraodon pufferfish	17:3287950-3288676	TETRAODON 8.0		Ensembl Release 104 (May 2021)
	Neoteleostei/Cichliforms	human -> gar -> goldfish -> stickleback	Tilapia	LG13:21905933-21906596	O_niloticus_UMD_NMBU	GCA_001858045.3	Ensembl Release 104 (May 2021)
	Neoteleostei/Gadiforms	human -> gar -> goldfish -> stickleback	Cod	15:5744595-5745122	gadMor3.0	GCA_902167405.1	Ensembl Release 104 (May 2021)
Chondrichthyans	Elasmobranchs	human -> gar -> Elephant shark ->	Thorny Skate	8:886293-887197	sAmbRad1.pri	GCA_010909765.1	Ensembl Rapid Release
	Holocephalans	human -> gar ->	Elephant Shark	KI635888:16466-17037	Callorhinchus_milii-6.1.3	GCA_000165045.2	Ensembl Release 104 (May 2021)
Agnathans				not found

### Sheet: TBXT C
Taxon		Chain	Species	Location	Genome Version	NCBI Genome Accesion	Ensembl Version
Mammals		-	Human	6:166194016-166194447	GRCh38	GCA_000001405.28	Ensembl Release 104 (May 2021)
		-	Mouse	17:8635809-8636167	GRCm39	GCA_000001635.9	Ensembl Release 104 (May 2021)
		-	Opossum	2:449998276-449998667	ASM229v1	GCA_000002295.1	Ensembl Release 104 (May 2021)
Reptiles + Birds		human ->	Painted Turtle	KK083002:3540873-3541241	Chrysemys_picta_bellii-3.0.3	GCA_000241765.2	Ensembl Release 104 (May 2021)
		human -> painted turtle -> chicken -x	Zebrafinch	not found	bTaeGut1_v1.p	GCA_003957565.2	Ensembl Release 104 (May 2021)
		human -> painted turtle ->	Chicken	3:43028754-43029050	GRCg6a	GCA_000002315.5	Ensembl Release 104 (May 2021)
		human -> painted turtle ->	Australian Saltwater Crocodile	MDVP01000061:106971457:106972101	CroPor_comp1	GCA_001723895.1	Ensembl Release 104 (May 2021)
		human -> painted turtle ->	Bearded Dragon	CEMB01031415:1445379:1445993	pvi1.1	GCA_900067755.1	Ensembl Release 104 (May 2021)
		human -> painted turtle ->	Green Anole	GL343461:637524-637783	AnoCar2.0v2	GCA_000090745.2	Ensembl Release 104 (May 2021)
		human -> painted turtle ->	Mainland Tiger Snake	ULFQ01000071:1198505-1198850	TS10Xv2-PRI	GCA_900518725.1	Ensembl Release 104 (May 2021)
		human -> painted turtle ->	Tuatara	QEPC01013103:106910-107558	ASM311381v1	GCA_003113815.1	Ensembl Release 104 (May 2021)
Amphibians		human -> painted turtle ->	Xenopus tropicalis	5:58567079-58567439	Xenopus_tropicalis_v9.1	GCA_000004195.3	Ensembl Release 104 (May 2021)
		human -> painted turtle -> Xenopus -x	Asiatic Toad	not found	ASM1485885v1	GCA_014858855.1	Ensembl Rapid Release
		human -> painted turtle ->	Axolotl	chr4q:170294282-170294810	AmbMex60DD	GCA_002915635.3	NCBI
Lobe-finned fishes		human -> gar -x	Coelacanth	not found	LatCha1	GCA_000225785.1	Ensembl Release 104 (May 2021)
			Lungfish	to be done
Ray-finned fishes	Polypteriforms	human -> gar ->	Reedfish	15:63683387-63683745	fErpCal1.1	GCA_900747795.2	Ensembl Release 104 (May 2021)
	Acipenseriforms	human -> gar ->	Sterlet (x2)	CACTIF010000209:77110986-77111512	fAciRut3.1_paternal_haplotype	GCA_902713435.1	Ensembl Rapid Release
		human -> gar ->		CACTIF010000188:67469565-67469887	fAciRut3.1_paternal_haplotype	GCA_902713435.1	Ensembl Rapid Release
	Holosteans	human ->	Spotted Gar	LG16:15108813-15109464	LepOcu1	GCA_000242695.1	Ensembl Release 104 (May 2021)
		human -> gar ->	Bowfin	Aca_scaf_23:17089559-17089964	AmiCal1	GCA_017591415.1	N/A (Braasch Lab)
Teleost fishes	Elopomorphs	human -> gar -x	European Eel	not found	fAngAng1.pri	GCA_013347855.1	Ensembl Rapid Release
	Osteoglossomorphs	human -> gar -x	Arowana	not found	fSclFor1.1	GCA_900964775.1	Ensembl Release 104 (May 2021)
		human -> gar -x	P.kingsleyae	not found	PKINGS_0.1	GCA_002872115.1	Ensembl Release 104 (May 2021)
	Clupeocephalans
	Ostariophysi/Gymnotiforms	human -> gar -x	Electric Eel	not found	Ee_SOAP_WITH_SSPACE	GCA_003665695.2	Ensembl Release 104 (May 2021)
	Ostariophysi/Siluriforms	human -> gar -x	Channel Catfish	not found	IpCoco_1.2	GCA_001660625.1	Ensembl Release 104 (May 2021)
	Ostariophysi/Characiforms	human -> gar -x	Mexican Tetra	not found	Astyanax_mexicanus-2.0	GCA_000372685.2	Ensembl Release 104 (May 2021)
	Ostariophysi/Cypriniforms	human -> gar -x	Common Carp (x2)	not found	common_carp_genome	GCA_000951615.2	Ensembl Release 104 (May 2021)
		human -> gar -x	Goldfish (x2)	not found	ASM336829v1	GCA_003368295.1	Ensembl Release 104 (May 2021)
		human -> gar -x	Zebrafish	not found	GRCz11	GCA_000002035.4	Ensembl Release 104 (May 2021)
	other teleosts	human -> gar -x		not found
Chondrichthyans	Elasmobranchs	human -> gar ->	Thorny Skate	8:837067-837764	sAmbRad1.pri	GCA_010909765.1	Ensembl Rapid Release
	Holocephalans	human -> gar ->	Elephant Shark	KI635888:48389-49142	Callorhinchus_milii-6.1.3	GCA_000165045.2	Ensembl Release 104 (May 2021)
Agnathans				not found

### Sheet: TBXT I
Taxon		Chain	Species	Location	Genome Version	NCBI Genome Accesion	Ensembl Version
Mammals		-	Human	6:166121608-166122211	GRCh38	GCA_000001405.28	Ensembl Release 104 (May 2021)
		-	Mouse	17:8666620-8666981	GRCm39	GCA_000001635.9	Ensembl Release 104 (May 2021)
		human ->	Opossum	2:449942771-449943150	ASM229v1	GCA_000002295.1	Ensembl Release 104 (May 2021)
Reptiles + Birds		human ->	Painted Turtle	KK083002:3476016-3477029	Chrysemys_picta_bellii-3.0.3	GCA_000241765.2	Ensembl Release 104 (May 2021)
		human -> painted turtle ->	Zebrafinch	3:74536077-74536722	bTaeGut1_v1.p	GCA_003957565.2	Ensembl Release 104 (May 2021)
		human -> painted turtle -> zebrafinch ->	Chicken	3:43060046:43060697	GRCg6a	GCA_000002315.5	Ensembl Release 104 (May 2021)
		human -> painted turtle ->	Australian Saltwater Crocodile	MDVP01000061.1:107025126:107025622	CroPor_comp1	GCA_001723895.1	Ensembl Release 104 (May 2021)
		human -> painted turtle ->	Bearded Dragon	CEMB01031415:1498162-1498875	pvi1.1	GCA_900067755.1	Ensembl Release 104 (May 2021)
		human -> painted turtle -> bearded dragon -x	Green Anole	not found	AnoCar2.0v2	GCA_000090745.2	Ensembl Release 104 (May 2021)
		human -> painted turtle ->	Mainland Tiger Snake	ULFQ01000071:1247671-1248045	TS10Xv2-PRI	GCA_900518725.1	Ensembl Release 104 (May 2021)
		human -> painted turtle ->	Tuatara	QEPC01013103:12372-13447	ASM311381v1	GCA_003113815.1	Ensembl Release 104 (May 2021)
Amphibians		human -> painted turtle/axolotl/coelacanth/gar -x	Xenopus tropicalis	not found	Xenopus_tropicalis_v9.1	GCA_000004195.3	Ensembl Release 104 (May 2021)
		human -> painted turtle/axolotl/coelacanth/gar -x	Asiatic Toad	not found	ASM1485885v1	GCA_014858855.1	Ensembl Rapid Release
		human -> painted turtle ->	Axolotl	chr4q:170841209-170841670	AmbMex60DD	GCA_002915635.3	NCBI
Lobe-finned fishes		human -> gar ->	Coelacanth	JH126721:1303734-1304436	LatCha1	GCA_000225785.1	Ensembl Release 104 (May 2021)
			Lungfish	to be done
Ray-finned fishes	Polypteriforms	human -> gar ->	Reedfish	15:63742627-63743383	fErpCal1.1	GCA_900747795.2	Ensembl Release 104 (May 2021)
	Acipenseriforms	human -> gar ->	Sterlet (x2)	CACTIF010000209:77124729-77125293	fAciRut3.1_paternal_haplotype	GCA_902713435.1	Ensembl Rapid Release
		human -> gar ->		CACTIF010000188:67489363-67489748	fAciRut3.1_paternal_haplotype	GCA_902713435.1	Ensembl Rapid Release
	Holosteans	human ->	Spotted Gar	LG16:15095167-15095637	LepOcu1	GCA_000242695.1	Ensembl Release 104 (May 2021)
		human -> gar ->	Bowfin	Aca_scaf_23:17098992-17099661	AmiCal1	GCA_017591415.1	N/A
Teleost fishes	Elopomorphs	human -> gar ->	European Eel	18:10194675-10195373	fAngAng1.pri	GCA_013347855.1	Ensembl Rapid Release
	Osteoglossomorphs	human -> gar ->	Arowana	8:1993133-1994003	fSclFor1.1	GCA_900964775.1	Ensembl Release 104 (May 2021)
		human -> gar ->	P.kingsleyae	PGUA01000195:385397-386988	PKINGS_0.1	GCA_002872115.1	Ensembl Release 104 (May 2021)
	Clupeocephalans
	Ostariophysi/Gymnotiforms	human -> gar ->	Electric Eel	RBHW02000017:1434015-1434513	Ee_SOAP_WITH_SSPACE	GCA_003665695.2	Ensembl Release 104 (May 2021)
	Ostariophysi/Siluriforms	human -> gar ->	Channel Catfish	3:29228032-29228896	IpCoco_1.2	GCA_001660625.1	Ensembl Release 104 (May 2021)
	Ostariophysi/Characiforms	human -> gar ->	Mexican Tetra	25:43918231-43919120	Astyanax_mexicanus-2.0	GCA_000372685.2	Ensembl Release 104 (May 2021)
	Ostariophysi/Cypriniforms	human -> gar ->	Common Carp (x2)	LN591869:719890-720491	common_carp_genome	GCA_000951615.2	Ensembl Release 104 (May 2021)
		human -> gar ->		LN594114.1:40966:41699	common_carp_genome	GCA_000951615.2	Ensembl Release 104 (May 2021)
		human -> gar ->	Goldfish (x2)	13:21809024:21810101	ASM336829v1	GCA_003368295.1	Ensembl Release 104 (May 2021)
		human -> gar ->		38:20194618:20195154	ASM336829v1	GCA_003368295.1	Ensembl Release 104 (May 2021)
		human -> gar -> goldfish ->	Zebrafish	13:4458073-4458357	GRCz11	GCA_000002035.4	Ensembl Release 104 (May 2021)
	other teleosts	human -> gar -x		not found
Chondrichthyans	Elasmobranchs	human -> gar ->	Thorny Skate	8:774974-777227	sAmbRad1.pri	GCA_010909765.1	Ensembl Rapid Release
	Holocephalans	human -> gar ->	Elephant Shark	KI635888:78244-78691	Callorhinchus_milii-6.1.3	GCA_000165045.2	Ensembl Release 104 (May 2021)
Agnathans				not found
