## Supplemental Data Files for "Conserved enhancer logic controls the notochord expression of vertebrate *Brachyury*": Supplemental Table 5 Enhancer element deletions and primer sequences.xlsx

### Sheet: summary
Genome version	Deletion	Target site	Sequence of target site	Location of target site	Deleted sequence	Location of deletion	Length of deleton in bp	Genotyping primer fwd	Detection of	Genotyping primer rev	Detection of
mm10	ΔT3	5'	TTAGCAGACTCACATTAGAG	chr17:8395755-8395774	see next tabs	chr17:8395767-8397454	1688	CCTCTAAGCCTGGGAAGTGGA	wildtype and deletion allele	GGGCCACTTGCTCTAGGACAG	wildtype and deletion allele
		3'	CAAATGCAGACCGCCTCCTG	chr17:8397438-8397457				TGCCAAAGGAGTTGGTTCAGA	wildtype allele only
mm10	ΔC	5'	AATGCATTCGACCATCTCAG	chr17:8416830-8416849	see next tabs	chr17:8416841-8417407	567	AGGCACGCTTGTAACTGAGCA	wildtype and deletion allele	TTTCCTGCCTCTAGCCCTTCA	wildtype and deletion allele
		3'	ACTCAAATCAGGACCTTTTG	chr17:8417378-8417397						TGCAGCCTAAGGAGCACACTG	wildtype allele only
mm10	ΔI	5'	AAAGGTCACCGCTATGGTGT	chr17:8447378-8447397	see next tabs	chr17:8447376-8448481	1106	GGGGACAAGCATTTCAACCAT	wildtype and deletion allele	CAACTCCCAACAACCACCTTG	wildtype and deletion allele
		3'	ACACTACAAACAGCGCTTAC	chr17:8448463-8448482				TTCCCAAGAGTGCTACTAGATTGAG	wildtype allele only

### Sheet: del T3 sequence
CATTAGAGGGGAAGAAAAGGATAATGGGACAAGCTGGTCACACATGTCACCATGTACCATGGGTACAGATTGGCCCTGGATCCAAACCCAGCCTACCACTAAACCCATAGGCTGGGCTATGTGCTGTCTCCCCAAACTGGGGGTTACCCAGCGCATGTAGGACACTTCTCATGGACAATGACTGTGAGTTTATGATTCAAACAATGTATTTATTTTACGTGTATGTGAGTACACTGTCTCTGTCTTCAGACACACCAGAAGAGGGCATCAGATTTCATTAGAGATAGTTGTGAGCCACCATGTGGTTGCTGGGACTTAAACTCAGGACCTCTGGAAGAGTAGCCAGTGCTCTTAACCACTGAGCCCCATATTTGTGTATTTTTAAGAATGCATTTTATT…

### Sheet: del C sequence
CCATCTCAGGGGGTACTATCCCATAAGCCTGTTCCAGGAGCCTTCCCTCCACCACAGTGTGCTCCTTAGGCTGCAGGCTCTCCCGGAATAGGCCCATGTTTATGACACACTTTATTTTTAATACATGGTAAAAATGTCCTCTGAAATCCATGCCACTTGTCCTGCATAACTGCAAGCTGTGTGTGAGCTGTCCTGTCAGCGCGGTGGCCTCCTGCAGGATGACCCAGCCAAGGGCGTCCAGCCTGAGGACATGTGACTGCAGCCTCTGTGTACTCAAGGGGTGCTGAGCCTGACAGCTTCCTCCGTGTTTGCTTTTCTCTGTTTGGTACCACCCGGGCAGACTGCTGGAAAGAGATGGCCGCTTTGCAGACATGGATGCTGAGCACAGGGCCCGAAGCC…

### Sheet: del I sequence in del C allele
CAACACCATAGCGGTGACCTTTGCCTTTCATTCCTTCTGTAGATGGTAATTTTATGTGGTGGCCTCATTCTCAATCTTTTTAAAAATTTCTTTGATGTATTATCTCATTTCTTGATACAAAAATCTCTACCTTATTCTACCTCTTAGTAACTTTGTTTACTAATATGTTAGAAGCCAAATTAAAATGATTTGCAACATTATTACATAAAGACTGGAGACGGTTTTTTTAAATCACCTTGGTCTGAGGATAATTATTTTTCAGCCCAGATTTTACCTTCTTCTAGCCAAATTTCCTTAGAAAATGATACACCTGAGATTTTCTGTCTAATATGTGGAAATGCCACTTTTCTGTTGAAGACTAAAATTTTGTTATGCACATTTTGTTGGTTTGTACTGCTG…

### Sheet: del I sequence alone
CAACACCATAGCGGTGACCTTTGCCTTTCATTCCTTCTGTAGATGGTAATTTTATGTGGTGGCCTCATTCTCAATCTTTTTAAAAATTTCTTTGATGTATTATCTCATTTCTTGATACAAAAATCTCTACCTTATTCTACCTCTTAGTAACTTTGTTTACTAATATGTTAGAAGCCAAATTAAAATGATTTGCAACATTATTACATAAAGACTGGAGACGGTTTTTTTAAATCACCTTGGTCTGAGGATAATTATTTTTCAGCCCAGATTTTACCTTCTTCTAGCCAAATTTCCTTAGAAAATGATACACCTGAGATTTTCTGTCTAATATGTGGAAATGCCACTTTTCTGTTGAAGACTAAAATTTTGTTATGCACATTTTGTTGGTTTGTACTGCTG…
at the 3' end there have been 2 nucleotide changes:
wildtype	CAGGAAAA…
del I	CAACAAAA…
