## Supplemental Data Files for "Conserved enhancer logic controls the notochord expression of vertebrate *Brachyury*": Supplemental Table 6 Brachyury antibody signal at E9.5.xlsx

### Sheet: Fig. 5 E9.5 Brachyury signal
genotype		embryo ID	brachyury signal from the middle of the notochord towards the tailbud	brachyury signal from the middle of the notochord towards the head	quality of signal	total embryos
wildtype	embryo1 (figure)		signal	signal	good	14
	embryo2		signal	signal	good
	embryo3	358_4	signal	signal	good
	embryo4	358_5	signal	signal	good
	embryo5	358_7	signal	signal	good
	embryo6	679_1	signal	signal	good
	embryo7	679_4	signal	signal	good
	embryo8	679_6	signal	signal	good
	embryo9	719_1	signal	signal	good
	embryo10		signal	signal	good
	embryo11		signal	signal	good
	embryo12		signal	signal	good
	embryo13		signal	signal	good
	embryo14		signal	signal	good
ΔC,I / ΔC,I	embryo1		signal	signal	good	9
	embryo2		signal	signal	good
	embryo3	57198_7	signal	signal	good
	embryo4	61735_3	signal	signal	good
	embryo5	61735_5	signal	signal	good
	embryo6 (figure)	58760_4	signal	signal	good
	embryo7		signal	signal	good
	embryo8		signal	signal	good
	embryo9		signal	signal	good
ΔC,I / ΔT3,C,I	embryo1	57410_1	weak signal	signal	signal at times a bit patchy	18
	embryo2	57410_2	weak signal	signal	signal at times a bit patchy
	embryo3	57410_3	weak signal	signal	signal at times a bit patchy
	embryo4	57410_5	weak signal	signal	signal at times a bit patchy
	embryo5	57410_6	weak signal	signal	signal at times a bit patchy
	embryo6	57198_3	weak signal	signal	no signal in middle of embryo
	embryo7	57198_6	weak signal	signal	signal at times a bit patchy
	embryo8	57198_9	weak signal	signal	signal at times a bit patchy
	embryo9	57198_10	weak signal	signal	signal at times a bit patchy
	embryo10	577_1	weak signal	weak signal	signal at times a bit patchy
	embryo11	577_2	weak signal	weak signal	signal very patchy
	embryo12	577_3	weak signal	weak signal	signal very patchy
	embryo13	577_5	weak signal	signal	signal at times a bit patchy
	embryo14	577_6	weak signal	weak signal	signal very patchy
	embryo15	577_7	weak signal	signal	signal very patchy
	embryo16	61735_1	weak signal	weak signal	signal at times a bit patchy
	embryo17	61735_4	weak signal	signal	signal at times a bit patchy
	embryo18 (figure)	57496_1	weak signal	no signal	signal very patchy
ΔT3 / ΔT3,C,I	embryo1	358_1	very weak signal	no signal		10
	embryo2	358_6	very weak/no signal	no signal
	embryo3	358_8	very weak signal	no signal
	embryo4	358_9	very weak signal	no signal
	embryo5	679_2	very weak signal	no signal
	embryo6	679_5	very weak signal	weak signal
	embryo7	679_9	very weak signal	weak signal
	embryo8	719_4	very weak signal	weak signal
	embryo9	719_7	very weak signal	no signal
	embryo10 (figure)	57492_1	very weak/no signal	no signal
ΔT3,C,I / ΔT3,C,I	embryo1	57198_1	very weak signal only right at tailbud	no signal		5
	embryo2 (figure)	57410_4	very weak signal only right at tailbud	no signal
	embryo3	61735_2	no signal	no signal
	embryo4	557_4	no signal	no signal
	embryo5	57410_10	no signal	no signal

### Sheet: Suppl. Fig. 4
genotype		embryo ID	brachyury signal from the middle of the notochord towards the tailbud	brachyury signal from the middle of the notochord towards the head	quality of signal	total embryos
ΔC / ΔC	embryo1 (figure)		signal	signal	good	7
	embryo2		signal	signal	good
	embryo3		signal	signal	good
	embryo4		signal	signal	good
	embryo5		signal	signal	good
	embryo6		signal	signal	good
	embryo7		signal	signal	good
ΔI / ΔI	embryo1		signal	signal	good	7
	embryo2		signal	signal	good
	embryo3 (figure)		signal	signal	good
	embryo4		signal	signal	good
	embryo5		signal	signal	good
	embryo6		signal	signal	good
	embryo7		signal	signal	good
+ / ΔC,I	embryo1	57496_3	signal	signal	good	12
	embryo2 (figure)	61008_5	signal	signal	good
	embryo3	61008_6	signal	signal	good
	embryo4		signal	signal	good
	embryo5		signal	signal	good
	embryo6		signal	signal	good
	embryo7		signal	signal	good
	embryo8		signal	signal	good
	embryo9		signal	signal	good
	embryo10		signal	signal	good
	embryo11		signal	signal	good
	embryo12		signal	signal	good
+ / ΔT3,C,I	embryo1	358_2	signal	signal	good	14
	embryo2	358_10	signal	signal	good
	embryo3	679_3	signal	signal	good
	embryo4	719_2	signal	signal	good
	embryo5	719_6	signal	signal	good
	embryo6 (figure)	57492_2	signal	signal	good
	embryo7		signal	signal	good
	embryo8		signal	signal	good
	embryo9		signal	signal	good
	embryo10		signal	signal	good
	embryo11		signal	signal	good
	embryo12		signal	signal	good
	embryo13		signal	signal	good
	embryo14		signal	signal	good
